# Molecular basis of CTCF binding polarity in genome folding

**DOI:** 10.1101/2019.12.13.876177

**Authors:** Elphège P. Nora, Laura Caccianini, Geoffrey Fudenberg, Vasumathi Kameswaran, Abigail Nagle, Alec Uebersohn, Kevin So, Bassam Hajj, Agnès Le Saux, Antoine Coulon, Leonid A. Mirny, Katherine S. Pollard, Maxime Dahan, Benoit G. Bruneau

## Abstract

Current models propose that boundaries of mammalian topologically associating domains (TADs) arise from the ability of the CTCF protein to stop extrusion of chromatin loops by cohesin proteins (Merkenschlager & Nora, 2016; Fudenberg, Abdennur, Imakaev, Goloborodko, & Mirny, 2017). While the orientation of CTCF motifs determines which pairs of CTCF sites preferentially stabilize DNA loops (de Wit et al., 2015; Guo et al., 2015; Rao et al., 2014; Vietri Rudan et al., 2015), the molecular basis of this polarity remains mysterious. Here we report that CTCF positions cohesin but does not control its overall binding or dynamics on chromatin by single molecule live imaging. Using an inducible complementation system, we found that CTCF mutants lacking the N-terminus cannot insulate TADs properly, despite normal binding. Cohesin remained at CTCF sites in this mutant, albeit with reduced enrichment. Given that the orientation of the CTCF motif presents the CTCF N-terminus towards cohesin as it translocates from the interior of TADs, these observations provide a molecular explanation for how the polarity of CTCF binding sites determines the genomic distribution of chromatin loops.
