## Supplementary_Table_1_Cell_Lines_and_Vectors for "Molecular basis of CTCF binding polarity in genome folding"

### Sheet: Sheet1
Final knock-in mouse embryonic stem cells used in this study
Genotype	Comment	Comment	Bruneau_Lab_cell_line_ID#	Knockin_vector1	sgRNA1	Knockin_vector2	sgRNA2	Knockin_vector3	sgRNA3	Last_parental_cell_line_used_in_this_study	Source
WT parental	19,XY	-	E14	-	-	-	-	-	-	-	-
CTCF-AID-eGFP, Tir1(random integration)	homozygous except for Tir1	clone#1	EN52.9.1	pEN84	ATCACCGGTCCATCATGCTG_and_CTGGGGCCTTGCTCGGCACC_(Cas9nickase)	pEN114	-	-		E14	Nora et al. 2017 Cell
TetO-FLAG-CTCF(Full-length)-mRuby-rtta3G(Tigre), CTCF-AID-eGFP, Tir1(random integration)	homozygous	clone#1, higher tetO-CTCF expression	EN133.10	pEN84	ATCACCGGTCCATCATGCTG_and_CTGGGGCCTTGCTCGGCACC_(Cas9nickase)	pEN114	-	pEN366	ACTGCCATAACACCTAACTT	EN52.9.1	Nora et al. 2017 Cell
TetO-FLAG-CTCF(Full-length)-mRuby-rtta3G(Tigre), CTCF-AID-eGFP, Tir1(random integration)	homozygous	clone#2, lower tetO-CTCF expression	EN133.6	pEN84	ATCACCGGTCCATCATGCTG_and_CTGGGGCCTTGCTCGGCACC_(Cas9nickase)	pEN114	-	pEN366	ACTGCCATAACACCTAACTT	EN52.9.1	This study
TetO-FLAG-CTCF(Delta_577-736)-mRuby-rtta3G(Tigre), CTCF-AID-eGFP, Tir1(random integration)	homozygous	clone#1	EN141.5	pEN84	ATCACCGGTCCATCATGCTG_and_CTGGGGCCTTGCTCGGCACC_(Cas9nickase)	pEN114	-	pEN368	ACTGCCATAACACCTAACTT	EN52.9.1	This study
TetO-FLAG-CTCF(Delta_576-614)-mRuby-rtta3G(Tigre), CTCF-AID-eGFP, Tir1(random integration)	homozygous	clone#1	EN142.1	pEN84	ATCACCGGTCCATCATGCTG_and_CTGGGGCCTTGCTCGGCACC_(Cas9nickase)	pEN114	-	pEN369	ACTGCCATAACACCTAACTT	EN52.9.1	This study
TetO-FLAG-CTCF(Delta_615-736)-mRuby-rtta3G(Tigre), CTCF-AID-eGFP, Tir1(random integration)	homozygous	clone#1	EN143.7	pEN84	ATCACCGGTCCATCATGCTG_and_CTGGGGCCTTGCTCGGCACC_(Cas9nickase)	pEN114	-	pEN370	ACTGCCATAACACCTAACTT	EN52.9.1	This study
TetO-FLAG-CTCF(179-265)-mRuby-rtta3G(Tigre), CTCF-AID-eGFP, Tir1(random integration)	homozygous	clone#1	EN212.1	pEN84	ATCACCGGTCCATCATGCTG_and_CTGGGGCCTTGCTCGGCACC_(Cas9nickase)	pEN114	-	pEN481	ACTGCCATAACACCTAACTT	EN52.9.1	This study
TetO-FLAG-CTCF(263-288)-mRuby-rtta3G(Tigre), CTCF-AID-eGFP, Tir1(random integration)	homozygous	clone#1	EN213.1	pEN84	ATCACCGGTCCATCATGCTG_and_CTGGGGCCTTGCTCGGCACC_(Cas9nickase)	pEN114	-	pEN482	ACTGCCATAACACCTAACTT	EN52.9.1	This study
TetO-FLAG-CTCF(Delta_1-88)-mRuby-rtta3G(Tigre), CTCF-AID-eGFP, Tir1(random integration)	homozygous	clone#1	EN214.1	pEN84	ATCACCGGTCCATCATGCTG_and_CTGGGGCCTTGCTCGGCACC_(Cas9nickase)	pEN114	-	pEN479	ACTGCCATAACACCTAACTT	EN52.9.1	This study
TetO-FLAG-CTCF(89-178)-mRuby-rtta3G(Tigre), CTCF-AID-eGFP, Tir1(random integration)	homozygous	clone#1	EN215.1	pEN84	ATCACCGGTCCATCATGCTG_and_CTGGGGCCTTGCTCGGCACC_(Cas9nickase)	pEN114	-	pEN480	ACTGCCATAACACCTAACTT	EN52.9.1	This study
TetO-FLAG-CTCF(H288R)-mRuby-rtta3G(Tigre), CTCF-AID-eGFP, Tir1(random integration)	homozygous	clone#1	EN216.1	pEN84	ATCACCGGTCCATCATGCTG_and_CTGGGGCCTTGCTCGGCACC_(Cas9nickase)	pEN114	-	pEN483	ACTGCCATAACACCTAACTT	EN52.9.1	This study
TetO-FLAG-CTCF(Mut_Parylation)-mRuby-rtta3G(Tigre), CTCF-AID-eGFP, Tir1(random integration)	homozygous	clone#1	EN252.4	pEN84	ATCACCGGTCCATCATGCTG_and_CTGGGGCCTTGCTCGGCACC_(Cas9nickase)	pEN114	-	pEN488	ACTGCCATAACACCTAACTT	EN52.9.1	This study
TetO-FLAG-CTCF(K74R_Delta_576-614)-mRuby-rtta3G(Tigre), CTCF-AID-eGFP, Tir1(random integration)	homozygous	clone#1	EN253.2	pEN84	ATCACCGGTCCATCATGCTG_and_CTGGGGCCTTGCTCGGCACC_(Cas9nickase)	pEN114	-	pEN490	ACTGCCATAACACCTAACTT	EN52.9.1	This study
TetO-FLAG-CTCF(K74R_Delta_615-736)-mRuby-rtta3G(Tigre), CTCF-AID-eGFP, Tir1(random integration)	homozygous	clone#1	EN254.1	pEN84	ATCACCGGTCCATCATGCTG_and_CTGGGGCCTTGCTCGGCACC_(Cas9nickase)	pEN114	-	pEN494	ACTGCCATAACACCTAACTT	EN52.9.1	This study
TetO-FLAG-CTCF(Delta_1-265)-mRuby-rtta3G(Tigre), CTCF-AID-eGFP, Tir1(random integration)	homozygous	clone#1	EN186.5	pEN84	ATCACCGGTCCATCATGCTG_and_CTGGGGCCTTGCTCGGCACC_(Cas9nickase)	pEN114	-	pAU002	ACTGCCATAACACCTAACTT	EN52.9.1	This study
TetO-FLAG-CTCF(N_C_Swap)-mRuby-rtta3G(Tigre), CTCF-AID-eGFP, Tir1(random integration)	homozygous	clone#1	EN187.3	pEN84	ATCACCGGTCCATCATGCTG_and_CTGGGGCCTTGCTCGGCACC_(Cas9nickase)	pEN114	-	pAU003	ACTGCCATAACACCTAACTT	EN52.9.1	This study
TetO-FLAG-CTCF(Delta_1-265)-mRuby-rtta3G(Tigre), CTCF-AID-eGFP, Tir1(random integration)	homozygous	clone#1	EN186.4	pEN84	ATCACCGGTCCATCATGCTG_and_CTGGGGCCTTGCTCGGCACC_(Cas9nickase)	pEN114	-	pAU002	ACTGCCATAACACCTAACTT	EN52.9.1	This study
TetO-FLAG-CTCF(Delta_1-265)-mRuby-rtta3G(Tigre), CTCF-AID-eGFP, Tir1(random integration)	homozygous	clone#1	EN186.6	pEN84	ATCACCGGTCCATCATGCTG_and_CTGGGGCCTTGCTCGGCACC_(Cas9nickase)	pEN114	-	pAU002	ACTGCCATAACACCTAACTT	EN52.9.1	This study
TetO-FLAG-CTCF(all-ZF-mutated)-mRuby-rtta3G(Tigre), CTCF-AID-eGFP, Tir1(random integration)	homozygous	clone#1	EN255.3	pEN84	ATCACCGGTCCATCATGCTG_and_CTGGGGCCTTGCTCGGCACC_(Cas9nickase)	pEN114	-	pEN515	ACTGCCATAACACCTAACTT	EN52.9.1	This study
TetO-FLAG-CTCF(Delta_1-32)-mRuby-rtta3G(Tigre), CTCF-AID-eGFP, Tir1(random integration)	homozygous	clone#1	EN281.1	pEN84	ATCACCGGTCCATCATGCTG_and_CTGGGGCCTTGCTCGGCACC_(Cas9nickase)	pEN114	-	pEN717	ACTGCCATAACACCTAACTT	EN52.9.1	This study
TetO-FLAG-CTCF(Delta_1-32)-mRuby-rtta3G(Tigre), CTCF-AID-eGFP, Tir1(random integration)	homozygous	clone#2	EN281.1	pEN84	ATCACCGGTCCATCATGCTG_and_CTGGGGCCTTGCTCGGCACC_(Cas9nickase)	pEN114	-	pEN717	ACTGCCATAACACCTAACTT	EN52.9.1	This study
TetO-FLAG-CTCF(Delta_12-32)-mRuby-rtta3G(Tigre), CTCF-AID-eGFP, Tir1(random integration)	homozygous	clone#1	EN281.2	pEN84	ATCACCGGTCCATCATGCTG_and_CTGGGGCCTTGCTCGGCACC_(Cas9nickase)	pEN114	-	pEN717	ACTGCCATAACACCTAACTT	EN52.9.1	This study
TetO-FLAG-CTCF(Delta_12-32)-mRuby-rtta3G(Tigre), CTCF-AID-eGFP, Tir1(random integration)	homozygous	clone#2	EN281.2	pEN84	ATCACCGGTCCATCATGCTG_and_CTGGGGCCTTGCTCGGCACC_(Cas9nickase)	pEN114	-	pEN717	ACTGCCATAACACCTAACTT	EN52.9.1	This study
Rad21-Halotag	homozygous	clone#1	EN130.1	pEN313	CCACGGTTCCATATTATCTG	-	-	-	-	E14	This study
Rad21-Halotag, CTCF-AID-eGFP, Tir1(random integration)	homozygous except for Tir1	clone#1	EN131.1	pEN84	ATCACCGGTCCATCATGCTG_and_CTGGGGCCTTGCTCGGCACC_(Cas9nickase)	pEN114	-	pEN313	CCACGGTTCCATATTATCTG	EN52.9.1	This study
Rad21-Halotag, CTCF-AID-eGFP, Tir1(Tigre)	homozygous	clone#1	EN228.2	pEN313	CCACGGTTCCATATTATCTG	pEN396	ACTGCCATAACACCTAACTT	pEN244	ATCACCGGTCCATCATGCTG_and_CTGGGGCCTTGCTCGGCACC_(Cas9nickase)	EN130.1	This study
Rad21-Halotag, Sororin-AID-eGFP, Tir1(Rosa26)	homozygous	clone#1	EN229.3.1	pEN313	CCACGGTTCCATATTATCTG	pEN487	GGGATGCCCGTCATTAAGTG	pEN113	TGGGCGGGAGTCTTCTGGGC	EN130.1	This study
Plasmids
targeting vectors		Addgene#
pEN84 - CTCF-AID[71-114]-eGFP-FRT-Puro-FRT targeting construct	Nora et al. Cell 2017	86230
pEN244 - CTCF-AID[71-114]-eGFP-FRT-Blast-FRT targeting construct	Nora et al. Cell 2017	86230
pEN114 - pCAGGS-Tir1-V5-BpA-Frt-PGK-EM7-PuroR-bpA-Frt-Rosa26	Nora et al. Cell 2017	92143
pEN396 - pCAGGS-Tir1-V5-2A-PuroR TIGRE donor	Nora et al. Cell 2017	92142
pEN113 - pCAGGS-Tir1-V5-BpA-Frt-PGK-EM7-NeoR-bpA-Frt-Rosa26	Nora et al. Cell 2017	86233
pEN313 - Rad21-Halo-Frt-PGK-EM7-NeoR-bpA-Frt targeting	This Study	pending
pEN487 - Sororin-AID[71-114]-eGFP-FRT-Blast-FRT targeting construct	This Study	pending
pEN366 - pTRE3G-CTCF-mRuby2-BGHpA-CAGGS-rtta3G-rbgpA-Frt-PGK-EM7-PuroR-bpA-Frt-Tigre	Nora et al. Cell 2017	pending
pEN368 - pTRE3G-3XFLAG-CTCF(DELTA-CTerm)-mRuby2-BGHpA-CAGGS-rtta3G-rbgpA-Frt-PGK-EM7-PuroR-bpA-Frt-Tigre	This Study	pending
pEN369 - pTRE3G-3XFLAG-CTCF(Cterm-577-631)-mRuby2-BGHpA-CAGGS-rtta3G-rbgpA-Frt-PGK-EM7-PuroR-bpA-Frt-Tigre	This Study	pending
pEN370 - pTRE3G-3XFLAG-CTCF(Cterm-615-736)-mRuby2-BGHpA-CAGGS-rtta3G-rbgpA-Frt-PGK-EM7-PuroR-bpA-Frt-Tigre	This Study	pending
pEN481 - pTRE3G-3XFLAG-CTCF(DELTA-Nterm-179-265)-mRuby2-BGHpA-CAGGS-rtta3G-rbgpA-Frt-PGK-EM7-PuroR-bpA-Frt-Tigre	This Study	pending
pEN482 - pTRE3G-3XFLAG-CTCF(DELTA-ZF1-264-288)-mRuby2-BGHpA-CAGGS-rtta3G-rbgpA-Frt-PGK-EM7-PuroR-bpA-Frt-Tigre	This Study	pending
pEN479 - pTRE3G-3XFLAG-CTCF(DELTA-Nterm-1-89)-mRuby2-BGHpA-CAGGS-rtta3G-rbgpA-Frt-PGK-EM7-PuroR-bpA-Frt-Tigre	This Study	pending
pEN480 - pTRE3G-3XFLAG-CTCF(DELTA-Nterm-90-178)-mRuby2-BGHpA-CAGGS-rtta3G-rbgpA-Frt-PGK-EM7-PuroR-bpA-Frt-Tigre	This Study	pending
pEN483 - pTRE3G-3XFLAG-CTCF(H288R_ZF1)-mRuby2-BGHpA-CAGGS-rtta3G-rbgpA-Frt-PGK-EM7-PuroR-bpA-Frt-Tigre	This Study	pending
pEN488 - pTRE3G-3xFLAG-CTCF(PArylationMut)-mRuby2-BGHpA-CAGGS-rtta3G-rbgpA-Frt-PGK-EM7-PuroR-bpA-Frt -Tigre .ape	This Study	pending
pEN490 - pTRE3G-3XFLAG-CTCF(K74R-Cterm-577-614)-mRuby2-CAGGS-rtta3G-rbgpA-Frt-PGK-PuroR-bpA-Frt-Tigre	This Study	pending
pEN494 - pTRE3G-3XFLAG-CTCF(k74R-Cterm-615-736)-mRuby2-BGHpA-CAGGS-rtta3G-rbgpA-Frt-PGK-EM7-PuroR-bpA-Frt-Tigre	This Study	pending
pAU002 - pTRE3G-3xFLAG-CTCF_NtermDeletion-mRuby2-BGHpA-CAGGS-rtta3G-rbgpA-Frt-PGK-EM7-PuroR-bpA-Frt -Tigre	This Study	pending
pAU003 - pTRE3G-3xFLAG-Cterm_Nterm_switch_CTCF-mRuby2-BGHpA-CAGGS-rtta3G-rbgpA-Frt-PGK-EM7-PuroR-bpA-Frt -Tigre	This Study	pending
pEN515 - pTRE3G-CTCF(ZFmut)-mRuby2-BGHpA-CAGGS-rtta3G-rbgpA-Frt-PGK-EM7-PuroR-bpA-Frt -Tigre	This Study	pending

### Sheet: Sheet2
				Addgene#
	pEN84		Nora et al. Cell 2017	86230
	pEN244	pEN244 - CTCF-AID[71-114]-eGFP-FRT-Blast-FRT targeting construct	Nora et al. Cell 2017
	pEN114	pEN114 - pCAGGS-Tir1-V5-BpA-Frt-PGK-EM7-PuroR-bpA-Frt-Rosa26	Nora et al. Cell 2017	92143
	pEN396	pEN114 - pCAGGS-Tir1-V5-2A-PuroR TIGRE donor	Nora et al. Cell 2017	92142
	pEN113	pEN113 - pCAGGS-Tir1-V5-BpA-Frt-PGK-EM7-NeoR-bpA-Frt-Rosa26	Nora et al. Cell 2017
	pEN313	pEN313 - Rad21-Halo-Frt-PGK-EM7-NeoR-bpA-Frt targeting	This Study
	pEN487	pEN487 - Sororin-AID[71-114]-eGFP-FRT-Blast-FRT targeting construct	This Study
	pEN366	pEN366 - pTRE3G-CTCF-mRuby2-BGHpA-CAGGS-rtta3G-rbgpA-Frt-PGK-EM7-PuroR-bpA-Frt-Tigre	Nora et al. Cell 2017	NA - available upon request
	pEN368	pEN368 - pTRE3G-3XFLAG-CTCF(DELTA-CTerm)-mRuby2-BGHpA-CAGGS-rtta3G-rbgpA-Frt-PGK-EM7-PuroR-bpA-Frt-Tigre	This Study
	pEN369	pEN369 - pTRE3G-3XFLAG-CTCF(Cterm-577-631)-mRuby2-BGHpA-CAGGS-rtta3G-rbgpA-Frt-PGK-EM7-PuroR-bpA-Frt-Tigre	This Study
	pEN370	pEN370 - pTRE3G-3XFLAG-CTCF(Cterm-615-736)-mRuby2-BGHpA-CAGGS-rtta3G-rbgpA-Frt-PGK-EM7-PuroR-bpA-Frt-Tigre	This Study
	pEN481	pEN481 - pTRE3G-3XFLAG-CTCF(DELTA-Nterm-179-265)-mRuby2-BGHpA-CAGGS-rtta3G-rbgpA-Frt-PGK-EM7-PuroR-bpA-Frt-Tigre	This Study
	pEN482	pEN482 - pTRE3G-3XFLAG-CTCF(DELTA-ZF1-263-288)-mRuby2-BGHpA-CAGGS-rtta3G-rbgpA-Frt-PGK-EM7-PuroR-bpA-Frt-Tigre	This Study
	pEN479	pEN479 - pTRE3G-3XFLAG-CTCF(DELTA-Nterm-1-89)-mRuby2-BGHpA-CAGGS-rtta3G-rbgpA-Frt-PGK-EM7-PuroR-bpA-Frt-Tigre	This Study
	pEN480	pEN480 - pTRE3G-3XFLAG-CTCF(DELTA-Nterm-90-178)-mRuby2-BGHpA-CAGGS-rtta3G-rbgpA-Frt-PGK-EM7-PuroR-bpA-Frt-Tigre	This Study
	pEN483	pEN483 - pTRE3G-3XFLAG-CTCF(H288R_ZF1)-mRuby2-BGHpA-CAGGS-rtta3G-rbgpA-Frt-PGK-EM7-PuroR-bpA-Frt-Tigre	This Study
	pEN488	pEN488 - pTRE3G-3xFLAG-CTCF(PArylationMut)-mRuby2-BGHpA-CAGGS-rtta3G-rbgpA-Frt-PGK-EM7-PuroR-bpA-Frt -Tigre .ape	This Study
	pEN490	pEN490 - pTRE3G-3XFLAG-CTCF(K74R-Cterm-577-614)-mRuby2-CAGGS-rtta3G-rbgpA-Frt-PGK-PuroR-bpA-Frt-Tigre	This Study
	pEN494	pEN494 - pTRE3G-3XFLAG-CTCF(k74R-Cterm-615-736)-mRuby2-BGHpA-CAGGS-rtta3G-rbgpA-Frt-PGK-EM7-PuroR-bpA-Frt-Tigre	This Study
	pAU002	pAU002 - pTRE3G-3xFLAG-CTCF_NtermDeletion-mRuby2-BGHpA-CAGGS-rtta3G-rbgpA-Frt-PGK-EM7-PuroR-bpA-Frt -Tigre	This Study
	pAU003	pAU003 - pTRE3G-3xFLAG-Cterm_Nterm_switch_CTCF-mRuby2-BGHpA-CAGGS-rtta3G-rbgpA-Frt-PGK-EM7-PuroR-bpA-Frt -Tigre	This Study
	pEN515	pEN515 - pTRE3G-CTCF(ZFmut)-mRuby2-BGHpA-CAGGS-rtta3G-rbgpA-Frt-PGK-EM7-PuroR-bpA-Frt -Tigre	This Study
	pEN717	pEN717 - pTRE3G-3xFLAG-CTCF(Delta1-32)-mRuby2-BGHpA-CAGGS-rtta3G-rbgpA-Frt-PGK-EM7-PuroR-bpA-Frt-Tigre	This Study
