## Supplementary_Table_2_sequencing_statistics for "Molecular basis of CTCF binding polarity in genome folding"

### Sheet: Sheet1
ChIP-seq
Library_ID	Cell_line(genotype)	Cell_line(ID)	Treatment	Epitope	Replicate_no.	Matching_input	Final_mapped_reads_Mouse(mm9)
ENC130	CTCF-AID, Tir1	EN52.9.1	untreated	Rad21_(2017_protocol)	1	NA	6670929
ENC131	CTCF-AID, Tir1	EN52.9.1	auxin2days	Rad21_(2017_protocol)	1	NA	10759563
ENC132	CTCF-AID, Tir1	EN52.9.1	untreated	Rad21_(2017_protocol)	2	NA	5501867
ENC133	CTCF-AID, Tir1	EN52.9.1	auxin2days	Rad21_(2017_protocol)	2	NA	9326203
ENC169	CTCF-AID, Tir1	EN52.9.1	untreated	input	1	NA	18299993
ENC170	CTCF-AID, Tir1	EN52.9.1	auxin2days	input	1	NA	17223998
ENC171	CTCF-AID, Tir1, Rtta3G-TetO-CTCF(Full-length)	EN133.10	auxin+dox2day	input	1	NA	15549490
ENC172	CTCF-AID, Tir1, Rtta3G-TetO-CTCF(Del_615-736)	EN142.1	auxin+dox2day	input	1	NA	17210517
ENC173	CTCF-AID, Tir1, Rtta3G-TetO-CTCF(Del_1-265_clone1)	EN186.4	auxin+dox2day	input	1	NA	18212915
ENC174	CTCF-AID, Tir1, Rtta3G-TetO-CTCF(Del_1-265_clone2)	EN186.6	auxin+dox2day	input	1	NA	18957050
ENC178	CTCF-AID, Tir1, Rtta3G-TetO-CTCF(Full-length)	EN133.10	auxin+dox2day	FLAG	1	ENC171	11710352
ENC179	CTCF-AID, Tir1, Rtta3G-TetO-CTCF(Del_615-736)	EN142.1	auxin+dox2day	FLAG	1	ENC172	11444081
ENC180	CTCF-AID, Tir1, Rtta3G-TetO-CTCF(Del_1-265_clone1)	EN186.4	auxin+dox2day	FLAG	1	ENC173	11538146
ENC181	CTCF-AID, Tir1, Rtta3G-TetO-CTCF(Del_1-265_clone2)	EN186.6	auxin+dox2day	FLAG	1	ENC174	11031673
ENC190	CTCF-AID, Tir1, Rtta3G-TetO-CTCF(Full-length)	EN133.10	auxin+dox2day	input	2	NA	18053290
ENC191	CTCF-AID, Tir1, Rtta3G-TetO-CTCF(Del_615-736)	EN142.1	auxin+dox2day	input	2	NA	15217732
ENC192	CTCF-AID, Tir1, Rtta3G-TetO-CTCF(Del_1-265_clone1)	EN186.4	auxin+dox2day	input	2	NA	13381843
ENC205	CTCF-AID, Tir1, Rtta3G-TetO-CTCF(Full-length)	EN133.10	auxin+dox2day	FLAG	2	EN133.10	18460028
ENC206	CTCF-AID, Tir1, Rtta3G-TetO-CTCF(Del_615-736)	EN142.1	auxin+dox2day	FLAG	2	EN142.1	15077346
ENC207	CTCF-AID, Tir1, Rtta3G-TetO-CTCF(Del_1-265_clone1)	EN186.4	auxin+dox2day	FLAG	2	EN186.4	19163647
VKC017	CTCF-AID, Tir1	EN52.9.1	untreated	input	1	NA	15484557
VKC018	CTCF-AID, Tir1	EN52.9.1	untreated	Rad21	1	VKC017	10080183
VKC019	CTCF-AID, Tir1	EN52.9.1	auxin2days	input	1	NA	10932652
VKC020	CTCF-AID, Tir1	EN52.9.1	auxin2days	Rad21	1	VKC019	11349326
VKC021	CTCF-AID, Tir1, Rtta3G-TetO-CTCF(Full-length)	EN133.10	auxin+dox2day	input	1	NA	13258553
VKC022	CTCF-AID, Tir1, Rtta3G-TetO-CTCF(Full-length)	EN133.10	auxin+dox2day	Rad21	1	VKC021	11435833
VKC023	CTCF-AID, Tir1, Rtta3G-TetO-CTCF(Del_1-265_clone1)	EN186.4	auxin+dox2day	input	1	NA	10631932
VKC024	CTCF-AID, Tir1, Rtta3G-TetO-CTCF(Del_1-265_clone1)	EN186.4	auxin+dox2day	Rad21	1	VKC022	9338249
VKC027	CTCF-AID, Tir1	EN52.9.1	auxin2days	input	2	NA	11729836
VKC028	CTCF-AID, Tir1	EN52.9.1	auxin2days	Rad21	2	VKC027	9088693
VKC029	CTCF-AID, Tir1, Rtta3G-TetO-CTCF(Full-length)	EN133.10	auxin+dox2day	input	2	NA	6501641
VKC030	CTCF-AID, Tir1, Rtta3G-TetO-CTCF(Full-length)	EN133.10	auxin+dox2day	Rad21	2	VKC029	5002990
VKC031	CTCF-AID, Tir1, Rtta3G-TetO-CTCF(Del_1-265_clone2)	EN186.6	auxin+dox2day	input	1	NA	15527585
VKC032	CTCF-AID, Tir1, Rtta3G-TetO-CTCF(Del_1-265_clone2)	EN186.6	auxin+dox2day	Rad21	1	VKC031	10744735
VKC033	CTCF-AID, Tir1	EN52.9.1	untreated	input	3	NA	14267809
VKC034	CTCF-AID, Tir1	EN52.9.1	untreated	Rad21	3	VKC033	10005703
VKC035	CTCF-AID, Tir1, Rtta3G-TetO-CTCF(Del_1-265_clone1)	EN186.4	auxin+dox2day	input	2	NA	15316865
VKC036	CTCF-AID, Tir1, Rtta3G-TetO-CTCF(Del_1-265_clone1)	EN186.4	auxin+dox2day	Rad21	2	VKC035	10727010
VKC001	CTCF-AID, Tir1	EN52.9.1	untreated	input	4	NA	20355537
VKC002	CTCF-AID, Tir1	EN52.9.1	untreated	Rad21	4	VKC001	20804247
VKC009	CTCF-AID, Tir1	EN52.9.1	untreated	input	5	NA	16331158
VKC010	CTCF-AID, Tir1	EN52.9.1	untreated	Rad21	5	VKC009	18464430
VKC003	CTCF-AID, Tir1	EN52.9.1	auxin2days	input	3	NA	14131032
VKC004	CTCF-AID, Tir1	EN52.9.1	auxin2days	Rad21	3	VKC003	18036832
VKC011	CTCF-AID, Tir1	EN52.9.1	auxin2days	input	4	NA	14065348
VKC012	CTCF-AID, Tir1	EN52.9.1	auxin2days	Rad21	4	VKC011	4977425
VKC013	CTCF-AID, Tir1, Rtta3G-TetO-CTCF(Full-length)	EN133.10	auxin+dox2day	input	3	NA	18979863
VKC014	CTCF-AID, Tir1, Rtta3G-TetO-CTCF(Full-length)	EN133.10	auxin+dox2day	Rad21	3	VKC013	15922562
VKC005	CTCF-AID, Tir1, Rtta3G-TetO-CTCF(Full-length)	EN133.10	auxin+dox2day	input	4	NA	17680668
VKC006	CTCF-AID, Tir1, Rtta3G-TetO-CTCF(Full-length)	EN133.10	auxin+dox2day	Rad21	4	VKC005	20412415
VKC007	CTCF-AID, Tir1, Rtta3G-TetO-CTCF(Del_1-265_clone1)	EN186.4	auxin+dox2day	input	3	NA	16850078
VKC008	CTCF-AID, Tir1, Rtta3G-TetO-CTCF(Del_1-265_clone1)	EN186.4	auxin+dox2day	Rad21	3	VKC007	17755283
VKC015	CTCF-AID, Tir1, Rtta3G-TetO-CTCF(Del_1-265_clone2)	EN186.6	auxin+dox2day	input	2	NA	20550763
VKC016	CTCF-AID, Tir1, Rtta3G-TetO-CTCF(Del_1-265_clone2)	EN186.6	auxin+dox2day	Rad21	2	VKC015	17514775
VK008k	CTCF-AID, Tir1	EN52.9.1	untreated	Flag	1	VK008k	13951674
VK008L	CTCF-AID, Tir1	EN52.9.1	untreated	input	1	NA	20336548
5C
Library_ID	Cell_line(genotype)	Cell_line(ID)	Treatment	Replicate_no.	Final_mapped_reads
EN5C77	CTCF-AID, Tir1, Rtta3G-TetO-CTCF(Full-length)	EN133.10	auxin+dox4day	1	12412481	GSM2609279
EN5C81	CTCF-AID, Tir1, Rtta3G-TetO-CTCF(Del_577-736)	EN141.5	auxin+dox4day	1	14146701
EN5C85	CTCF-AID, Tir1, Rtta3G-TetO-CTCF(Del_615-736)	EN142.1	auxin+dox4day	1	15215266
EN5C89	CTCF-AID, Tir1, Rtta3G-TetO-CTCF(Del_615-736)	EN143.7	auxin+dox4day	1	14956290
EN5C150	CTCF-AID, Tir1, Rtta3G-TetO-CTCF(179-265)	EN212.1	auxin+dox4day	1	13905116
EN5C151	CTCF-AID, Tir1, Rtta3G-TetO-CTCF(264-288)	EN213.1	auxin+dox4day	1	12326617
EN5C152	CTCF-AID, Tir1, Rtta3G-TetO-CTCF(Del_1-88)	EN214.1	auxin+dox4day	1	13619648
EN5C153	CTCF-AID, Tir1, Rtta3G-TetO-CTCF(89-178)	EN215.1	auxin+dox4day	1	15232740
EN5C154	CTCF-AID, Tir1, Rtta3G-TetO-CTCF(H288R)	EN216.1	auxin+dox4day	1	12036607
EN5C155	CTCF-AID, Tir1, Rtta3G-TetO-CTCF(179-265)	EN212.1	auxin+dox4day	2	11625506
EN5C156	CTCF-AID, Tir1, Rtta3G-TetO-CTCF(264-288)	EN213.1	auxin+dox4day	2	9529055
EN5C157	CTCF-AID, Tir1, Rtta3G-TetO-CTCF(Del_1-88)	EN214.1	auxin+dox4day	2	12947693
EN5C158	CTCF-AID, Tir1, Rtta3G-TetO-CTCF(89-178)	EN215.1	auxin+dox4day	2	11608835
EN5C159	CTCF-AID, Tir1, Rtta3G-TetO-CTCF(H288R)	EN216.1	auxin+dox4day	2	13494959
EN5C160	CTCF-AID, Tir1, Rtta3G-TetO-CTCF(Full-length)	EN133.10	auxin+dox4day	2	14572593
EN5C161	CTCF-AID, Tir1, Rtta3G-TetO-CTCF(Full-length)	EN133.10	auxin+dox4day	3	12151519
EN5C195	CTCF-AID, Tir1, Rtta3G-TetO-CTCF(Full-length)	EN133.10	auxin4day	1	9498128
EN5C196	CTCF-AID, Tir1, Rtta3G-TetO-CTCF(Full-length)	EN133.10	auxin4day	2	9569024
EN5C199	CTCF-AID, Tir1, Rtta3G-TetO-CTCF(Full-length)	EN133.10	auxin+dox4day	4	8535966
EN5C200	CTCF-AID, Tir1, Rtta3G-TetO-CTCF(Full-length)	EN133.10	auxin+dox4day	5	9313842
EN5C201	CTCF-AID, Tir1, Rtta3G-TetO-CTCF(Mut_Parylation)	EN252.4	auxin+dox4day	1	9098978
EN5C202	CTCF-AID, Tir1, Rtta3G-TetO-CTCF(Mut_Parylation)	EN252.4	auxin+dox4day	2	8837696
EN5C203	CTCF-AID, Tir1, Rtta3G-TetO-CTCF(Sumoylation_deficient_1_K74R_Del_576-614)	EN253.2	auxin+dox4day	1	9031317
EN5C204	CTCF-AID, Tir1, Rtta3G-TetO-CTCF(Sumoylation_deficient_1_K74R_Del_576-614)	EN253.2	auxin+dox4day	2	8228231
EN5C205	CTCF-AID, Tir1, Rtta3G-TetO-CTCF(Sumoylation_deficient_2_K74R_Del_615-736)	EN254.1	auxin+dox4day	1	9937488
EN5C206	CTCF-AID, Tir1, Rtta3G-TetO-CTCF(Sumoylation_deficient_2_K74R_Del_615-736)	EN254.1	auxin+dox4day	2	9677341
EN5C208	CTCF-AID, Tir1, Rtta3G-TetO-CTCF(Full-length)	EN133.10	auxin+dox4day	6	5262254
EN5C210-2	CTCF-AID, Tir1, Rtta3G-TetO-CTCF(Del_576-614)	EN142.1	auxin+dox4day	2	16235216
EN5C211-2	CTCF-AID, Tir1, Rtta3G-TetO-CTCF(Del_576-614)	EN142.1	auxin+dox4day	3	19664602
EN5C212	CTCF-AID, Tir1, Rtta3G-TetO-CTCF(Full-length)	EN133.10	auxin+dox4day	8	7656522
EN5C213	CTCF-AID, Tir1, Rtta3G-TetO-CTCF(Full-length)	EN133.10	auxin+dox4day	9	11049668
EN5C214	CTCF-AID, Tir1, Rtta3G-TetO-CTCF(Full-length_low_expression)	EN133.6	auxin+dox4day	1	3631870
EN5C215	CTCF-AID, Tir1, Rtta3G-TetO-CTCF(Full-length_low_expression)	EN133.6	auxin+dox4day	2	10076872
EN5C216	CTCF-AID, Tir1, Rtta3G-TetO-CTCF(Del_1-265_clone1)	EN186.4	auxin+dox4day	1	6800312
EN5C217	CTCF-AID, Tir1, Rtta3G-TetO-CTCF(Del_1-265_clone1)	EN186.4	auxin+dox4day	2	8728371
EN5C218	CTCF-AID, Tir1, Rtta3G-TetO-CTCF(Del_1-265_clone2)	EN186.6	auxin+dox4day	1	10033597
EN5C219	CTCF-AID, Tir1, Rtta3G-TetO-CTCF(Del_1-265_clone2)	EN186.6	auxin+dox4day	2	10625680
EN5C220	CTCF-AID, Tir1, Rtta3G-TetO-CTCF(N/C-term-swap)	EN187.3	auxin+dox4day	1	10146192
EN5C221	CTCF-AID, Tir1, Rtta3G-TetO-CTCF(N/C-term-swap)	EN187.3	auxin+dox4day	2	7231514
EN5C288	CTCF-AID, Tir1, Rtta3G-TetO-CTCF(Full-length)	EN133.10	auxin+dox4day	10	12528690
EN5C289	CTCF-AID, Tir1, Rtta3G-TetO-CTCF(Full-length)	EN133.10	auxin+dox4day	11	11763809
EN5C290	CTCF-AID, Tir1, Rtta3G-TetO-CTCF(Del_1-265_clone1)	EN186.4	auxin+dox4day	3	9246996
EN5C291	CTCF-AID, Tir1, Rtta3G-TetO-CTCF(Del_1-265_clone1)	EN186.4	auxin+dox4day	4	23419010
EN5C292	CTCF-AID, Tir1, Rtta3G-TetO-CTCF(Del_1-265_clone2)	EN186.6	auxin+dox4day	3	14476954

### Sheet: Sheet2
VKC018	52	9	1	Rad21.1	mm9.chr	q30.bam
VKC019	52	9	1	aux2d	input.1	mm9.chr	q30.bam
VKC020	52	9	1	aux2d	Rad21.1	mm9.chr	q30.bam
VKC021	133	10	input.1	mm9.chr	q30.bam
VKC022	133	10	Rad21.1	mm9.chr	q30.bam
VKC023	186	4	input.1	mm9.chr	q30.bam
VKC024	186	4	Rad21.1	mm9.chr	q30.bam
VKC025	52	9	1	input.1	mm9.chr	q30.bam
VKC027	52	9	1	aux2d	input.1	mm9.chr	q30.bam
VKC028	52	9	1	aux2d	Rad21.1	mm9.chr	q30.bam
VKC029	133	10	input.1	mm9.chr	q30.bam
VKC030	133	10	Rad21.1	mm9.chr	q30.bam
VKC031	186	6	input.1	mm9.chr	q30.bam
VKC032	186	6	Rad21.1	mm9.chr	q30.bam
VKC033	52	9	1	input.1	mm9.chr	q30.bam
VKC034	52	9	1	Rad21.1	mm9.chr	q30.bam
VKC035	186	4	input.1	mm9.chr	q30.bam
VKC036	186	4	Rad21.1	mm9.chr	q30.bam
VKC002	52	9	1	Rad21.1	mm9.chr	q30.bam
VKC010	52	9	1	Rad21.1	mm9.chr	q30.bam
VKC004	52	9	1	aux2d	Rad21.1	mm9.chr	q30.bam
VKC004	52	9	1	aux2d	Rad21.1	mm9.chr	q30.bam
VKC012	52	9	1	aux2d	Rad21.1	mm9.chr	q30.bam
VKC014	133	10	Rad21.1	mm9.chr	q30.bam
VKC006	133	10	Rad21.1	mm9.chr	q30.bam
VKC008	186	4	Rad21.1	mm9.chr	q30.bam
VKC016	186	6	Rad21.1	mm9.chr	q30.bam
ENC169	52	9	1	untreated	input.1
ENC170	52	9	1	auxin2d	input.1
ENC171	133	10	auxdox4d	input.1
ENC172	142	1	auxdox4d	input.1
ENC173	186	4	auxdox4d	input.1
ENC174	186	6	auxdox4d	input.1
ENC175	214	3	auxdox4d	input.1
ENC176	52	9	1	untreated	CTCF.1
ENC177	52	9	1	auxin2d	CTCF.1
ENC178	133	10	auxdox4d	FLAG.1
ENC179	142	1	auxdox4d	FLAG.1
ENC180	186	4	auxdox4d	FLAG.1
ENC181	186	6	auxdox4d	FLAG.1
ENC182	214	3	auxdox4d	FLAG.1
ENC183	52	9	1	untreated	Rad21.1
ENC190	133	10	input	R2.1
ENC191	142	1	input	R2.1
ENC192	186	4	input	R2.1
ENC194	214	3	input	R2.1
ENC205	133	10	FLAG	R2.1
ENC206	142	1	FLAG	R2.1
ENC207	186	4	FLAG	R2.1
ENC209	214	3	FLAG	R2.1
